# Determinants of metal import and specificity in a bacterial transporter

**DOI:** 10.64898/2026.03.30.714904

**Authors:** Samuel P. Berry, Camille B. Freedman, Debora S. Marks, Rachelle Gaudet

## Abstract

Membrane transporters have evolved finely tuned substrate specificity within a limited repertoire of structural superfamilies, but the biophysical origins of transporter specificity remain unclear. We have systematically investigated the determinants of import and specificity in the model *Deinococcus radiodurans* (Dra)Nramp metal importer by testing targeted structure- and evolution-guided libraries of sequence variants in new high-throughput assays for import of the native substrate Mn^2+^ and the chemically similar but excluded metal Mg^2+^. The effects of most combinatorial mutations on Mn^2+^ import fit a simple global epistasis model, but many additional unexplained long-range epistatic interactions cluster at a set of structural hotspots at the inner and outer vestibules of the transporter. By contrast, mutations enabling Mg^2+^ import have non-additive effects and generally fall into two categories: a few core specificity positions in the first two shells around the metal are sufficient to allow DraNramp to import Mg^2+^, and additional modulator mutations can finetune specificity when combined with core-position mutations. The modulator mutations overlap considerably with key epistatic mutations, and we use this insight to propose a new biochemical model for how mutations that alter conformational balance in transporters can lead both to long-range epistasis and specificity modulation.
