## Supplementary Table 3 for "Determinants of metal import and specificity in a bacterial transporter"

### Sheet: Supplementary Table 3 Significa
Variant name	Mg import score	Estimated error	Adjusted p-value	Reject null?
Y54F,E134N	2.60448	0.28031	-6.54014	TRUE
H232Y,L381N	2.27694	0.527508	-2.07549	TRUE
H232L	2.25094	0.309247	-4.29082	TRUE
A85D	2.19916	0.143147	-6.60042	TRUE
A123L,N166L,Q168G,G331L	2.01962	0.287686	-3.58451	TRUE
H232Y,C382F	1.89833	0.0813618	-5.34545	TRUE
Y54D,H232Y,N275A,A311E,C382G	1.88858	0.182163	-4.26125	TRUE
A85D,Q168G	1.87775	0.0979582	-5.07683	TRUE
Y54D,L95I,N275M	1.8047	0.124745	-4.39743	TRUE
A85L,N275A,C382S	1.79491	0.162084	-3.99882	TRUE
H232Y,L354F,L381G	1.69286	0.27735	-2.40799	TRUE
M55I,I234L,N275A,G331V,M339V,A360S	1.65982	0.2183	-2.80147	TRUE
F60I,H232Y	1.62905	0.0241642	-3.99882	TRUE
H232Y,C382S	1.62644	0.262201	-2.29703	TRUE
Y54D,N275A,D336A,S377A	1.4746	0.152979	-2.54278	TRUE
M55I,N166S,T172Y,N275G,L381N,A397E	1.45416	0.116454	-2.67888	TRUE
Y54D,N275T,M278I	1.42863	0.180018	-2.16526	TRUE
Y54D,Q193V,H237Q,N275T	1.42441	0.234287	-1.76815	TRUE
Y54D,A61T,A85K,R244S	1.3945	0.0268257	-2.73853	TRUE
D131E,del125-127	1.38965	0.248898	-1.55774	TRUE
T157V,V222F	1.30117	0.139343	-1.89343	TRUE
Y54D,N275A	1.2911	0.163741	-1.71753	TRUE
H232V,Q242V	1.23943	0.155983	-1.56546	TRUE
N275A,G331L	1.23479	0.168753	-1.49002	TRUE
Y54D,N59G,M278I,I355Y	1.22195	0.107989	-1.71753	TRUE
G66A,H232Y	1.16857	0.111247	-1.4976	TRUE
Y54D,D56G,N102G,G171P,N275A	1.16254	0.123874	-1.43229	TRUE
N102G,H232Y,L365G,L381N	1.12964	0.0656965	-1.49002	TRUE

### Sheet: Binding site library
Variant name	Mg import score	Estimated error	Adjusted p-value	Reject null?
D131T	-1.50563	0.193924	-1.48071	TRUE
A22S	-1.59601	0.261326	-1.53166	TRUE
V160A	-1.79001	0.260706	-1.88914	TRUE

### Sheet: TM3+TM6 subpool library
Variant name	Mg import score	Estimated error	Adjusted p-value	Reject null?
ins229	2.46168	0.162105	-3.68104	TRUE
H232T	2.43065	0.486293	-2.42083	TRUE
H232M	2.348	0.116785	-3.48303	TRUE
H232S	2.31534	0.213726	-3.15105	TRUE
A127E	2.0152	0.594806	-1.46885	TRUE
H232P	1.94769	0.139259	-2.45456	TRUE
H232L	1.72792	0.389978	-1.50583	TRUE
H232N	1.58031	0.264353	-1.50485	TRUE
