## Supplementary Table 6 for "Determinants of metal import and specificity in a bacterial transporter"

### Sheet: Binding site library cloning
Name	Sequence
Universal_For	GCA AAT GGG TCG CGG ATC CG
Universal_Rev(Barcoded)	GGC CTG CTC GAG TGC GGC CGC AAG CTT WSN NNN WSN NNN WSN NNN GGT CGA CGA ATT CTC AGC C
P1.1Rev	CAG GAT GCG CCG CAC TCC GC
P1.2For	GCG GAG TGC GGC GCA TCC TG
P1.2Rev	GAT TCC CAG ATT TGC TGA GAG G
P1.3For	CCT CTC AGC AAA TCT GGG AAT C
P2.1Rev	CAA CCA GTT CTG CCT GAA TCC
P2.2For	GGA TTC AGG CAG AAC TGG TTG
P2.2Rev	GCA CGA AGG CTC CCA CTG C
P2.3For	GCA GTG GGA GCC TTC GTG C
P3.1Rev	CTT GCA ATC TGG GAA CGA AAC C
P3.2For	GGT TTC GTT CCC AGA TTG CAA G
P3.2Rev	GCT AAC CCC ATC GCG GCA ATC
P3.3For	GAT TGC CGC GAT GGG GTT AGC
P5.1Rev	TGC GAG AAG AGC TAC TGC AAA C
P5.2For	GTT TGC AGT AGC TCT TCT CGC ATC
P5.2Rev	CGA TAA AAG CAG GCA GCA TG
P5.3For	CAT GCT GCC TGC TTT TAT CG
P6.1Rev	GGA TCC ATA CCC AGC AGA ATG
P6.2For	CAT TCT GCT GGG TAT GGA TCC
P6.2Rev	CGT CCC GCC GCG CCG TGA AC
P6.3For	GTT CAC GGC GCG GCG GGA CG
P2.1Rev2	GCC TGA ATC CAG TAA AAC CAT AC
P2.2For2	GTA TGG TTT TAC TGG ATT CAG GC
P2.2Rev2	GCT CCC ACT GCT AAT TCC AG
P2.3For	CTG GAA TTA GCA GTG GGA GC
P3.1Rev	GAG TGC CGA ATG TAA GTA TAT TAC
P3.2For	GTA ATA TAC TTA CAT TCG GCA CTC
P3.2Rev	GCA GCA GCT ACG GCG AGC
P3.3For	GCT CGC CGT AGC TGC TGC

### Sheet: SB Illumina Primers
Name	Sequence
Illumina_Round1_For_1	ACA CTC TTT CCC TAC ACG ACG CTC TTC CGA TCT NNN NNN NNN NAG GGC TGA GAA TTC GTC GAC C
Illumina_Round1_For_2	ACA CTC TTT CCC TAC ACG ACG CTC TTC CGA TCT NNN NNN NNN NGC TGG GCT GAG AAT TCG TCG ACC
Illumina_Round1_For_3	ACA CTC TTT CCC TAC ACG ACG CTC TTC CGA TCT NNN NNN NNN NCT ACT CAG GGC TGA GAA TTC GTC GAC C
Illumina_Round1_For_4	ACA CTC TTT CCC TAC ACG ACG CTC TTC CGA TCT NNN NNN NNN NTA CTA ATT ACG GGC TGA GAA TTC GTC GAC C
Illumina_Round1_Rev_1	TGGAGTTCAGACGTGTGCTCTTCCGATCTGACGAGTGCGGCCGCAAG
Illumina_Round1_Rev_2	TGGAGTTCAGACGTGTGCTCTTCCGATCTCTGACGAGTGCGGCCGCAAG
Illumina_Round1_Rev_3	TGGAGTTCAGACGTGTGCTCTTCCGATCTACTCGACGAGTGCGGCCGCAAG
Illumina_Round1_Rev_4	TGGAGTTCAGACGTGTGCTCTTCCGATCTTGATTCGACGAGTGCGGCCGCAAG
Illumina_Round1_Rev_5	TGGAGTTCAGACGTGTGCTCTTCCGATCTCAGCAGACGAGTGCGGCCGCAAG
Round1_F1a_noUMI	ACACTCTTTCCCTACACGACGCTCTTCCGATCTGCTGGGCTGAGAATTCGTCGACC
Round1_F1b_noUMI	ACACTCTTTCCCTACACGACGCTCTTCCGATCTGCTNGGGCTGAGAATTCGTCGACC
Round1_F1c_noUMI	ACACTCTTTCCCTACACGACGCTCTTCCGATCTGCTNNGGGCTGAGAATTCGTCGACC
Round1_F1d_noUMI	ACACTCTTTCCCTACACGACGCTCTTCCGATCTGCTNNNGGGCTGAGAATTCGTCGACC
Round1_R5a_noUMI	TGGAGTTCAGACGTGTGCTCTTCCGATCTCTTTCGGGCTTTGTTAGCAGC
Round1_R5b_noUMI	TGGAGTTCAGACGTGTGCTCTTCCGATCTNCTTTCGGGCTTTGTTAGCAGC
Round1_R5c_noUMI	TGGAGTTCAGACGTGTGCTCTTCCGATCTNNCTTTCGGGCTTTGTTAGCAGC
Round1_R5d_noUMI	TGGAGTTCAGACGTGTGCTCTTCCGATCTNNNCTTTCGGGCTTTGTTAGCAGC
Round2_i7_1	CAA GCA GAA GAC GGC ATA CGA GAT AAC CGC GGG TGA CTG GAG TTC AGA CGT GTG CTC TTC
Round2_i7_2	CAA GCA GAA GAC GGC ATA CGA GAT GGT TAT AAG TGA CTG GAG TTC AGA CGT GTG CTC TTC
Round2_i7_3	CAA GCA GAA GAC GGC ATA CGA GAT CCA AGT CCG TGA CTG GAG TTC AGA CGT GTG CTC TTC
Round2_i7_4	CAA GCA GAA GAC GGC ATA CGA GAT TTG GAC TTG TGA CTG GAG TTC AGA CGT GTG CTC TTC
Round2_i7_5	CAA GCA GAA GAC GGC ATA CGA GAT CAG TGG ATG TGA CTG GAG TTC AGA CGT GTG CTC TTC
Round2_i7_6	CAA GCA GAA GAC GGC ATA CGA GAT TGA CAA GCG TGA CTG GAG TTC AGA CGT GTG CTC TTC
Round2_i7_7	CAA GCA GAA GAC GGC ATA CGA GAT CTA GCT TGG TGA CTG GAG TTC AGA CGT GTG CTC TTC
Round2_i5_1	AAT GAT ACG GCG ACC ACC GAG ATC TAC ACA TTA CTC GAC ACT CTT TCC CTA CAC GAC
Round2_i5_2	AAT GAT ACG GCG ACC ACC GAG ATC TAC ACT CCG GAG AAC ACT CTT TCC CTA CAC GAC
Round2_i5_3	AAT GAT ACG GCG ACC ACC GAG ATC TAC ACC GCT CAT TAC ACT CTT TCC CTA CAC GAC
Round2_i5_4	AAT GAT ACG GCG ACC ACC GAG ATC TAC ACG AGA TTC CAC ACT CTT TCC CTA CAC GAC
Round2_i5_5	AAT GAT ACG GCG ACC ACC GAG ATC TAC ACA TTC AGA AAC ACT CTT TCC CTA CAC GAC
Round2_i5_6	AAT GAT ACG GCG ACC ACC GAG ATC TAC ACG AAT TCG TAC ACT CTT TCC CTA CAC GAC
Round2_i5_7	AATGATACGGCGACCACCGAGATCTACACGAATTCGTACACTCTTTCCCTACACGAC

### Sheet: Single variants from library
Name	Sequence
H232L_1	GAA ACA GTG GGC GTT GCG
A85D_1	GTA AAA GAA TTA GAT GAT
M230V_1	GTA TTT CAC GAG GAC GAA
Y54F,E134N_1	GAG TCT CTG CAC GTG TAT
H232Y,L381N_1	GAC ATC GAG TAC GAC AGT
T172Y,M230G,I245G_1	CAA TCA CAA TTT GAC CAG
M230G,A282V,Y301A,L354F_1	CAC TTC CTA CGT GAC ACT
Y54D,H232Y,N275A,A311E,C382G_1	GAC AAG CAA GTT CTT AAT
S51V_1	GAG TCG CAC ACG GAC GTC
H232V,Q242V_1	CAA GAT CAA AGA CTA GGA
N94R_1	CAG CAT CAC ATC CTA TGC
N166V_1	GAA CTA CTT AAC GAT AAG
E124I,L381N_1	GAG CGG GAC TAC GTA CAG
D56G,P210T_1	CAC AGT GAC GTA GAA CAT
D131Q,N275R_1	CAT ACT GAT TTC CTG ACT
Y54D,N82K_1	GTG ACG CAG TAG CTA TAA
W120G,C382G_1	GAG ACG CAG GGA GAC CTT
H232L_2	CTG CTC GAG TGC GGC CGC AAG CTT GAA ACA GTG GGC GTT GCG
A85D_2	CTG CTC GAG TGC GGC CGC AAG CTT GTA AAA GAA TTA GAT GAT
M230V_2	CTG CTC GAG TGC GGC CGC AAG CTT GTA TTT CAC GAG GAC GAA
Y54F,E134N_2	CTG CTC GAG TGC GGC CGC AAG CTT GAG TCT CTG CAC GTG TAT
H232Y,L381N_2	CTG CTC GAG TGC GGC CGC AAG CTT GAC ATC GAG TAC GAC AGT
T172Y,M230G,I245G_2	CTG CTC GAG TGC GGC CGC AAG CTT CAA TCA CAA TTT GAC CAG
M230G,A282V,Y301A,L354F_2	CTG CTC GAG TGC GGC CGC AAG CTT CAC TTC CTA CGT GAC ACT
Y54D,H232Y,N275A,A311E,C382G_2	CTG CTC GAG TGC GGC CGC AAG CTT GAC AAG CAA GTT CTT AAT
S51V_2	CTG CTC GAG TGC GGC CGC AAG CTT GAG TCG CAC ACG GAC GTC
H232V,Q242V_2	CTG CTC GAG TGC GGC CGC AAG CTT CAA GAT CAA AGA CTA GGA
N94R_2	CTG CTC GAG TGC GGC CGC AAG CTT CAG CAT CAC ATC CTA TGC
N166V_2	CTG CTC GAG TGC GGC CGC AAG CTT GAA CTA CTT AAC GAT AAG
E124I,L381N_2	CTG CTC GAG TGC GGC CGC AAG CTT GAG CGG GAC TAC GTA CAG
D56G,P210T_2	CTG CTC GAG TGC GGC CGC AAG CTT CAC AGT GAC GTA GAA CAT
D131Q,N275R_2	CTG CTC GAG TGC GGC CGC AAG CTT CAT ACT GAT TTC CTG ACT
Y54D,N82K_2	CTG CTC GAG TGC GGC CGC AAG CTT GTG ACG CAG TAG CTA TAA
W120G,C382G_2	CTG CTC GAG TGC GGC CGC AAG CTT GAG ACG CAG GGA GAC CTT
Y54D_short	GAT GAA CTG AAA GTA GCG
N63I_short	ACT ACC TGA TTG ACC TTC
N63Y_short	TGT TTC AGG CGG AGT GGT
Y54D_N275A_short	CAA TCA GAT ACC CAT ATA
E134N_M230A_short	AGC ATT TGA ATC TCC CGG
E134N_short	TGT GAA TCT TCC ACT CAG
E134N_long	CTG CTC GAG TGC GGC CGC AAG CTT TGT GAA TCT TCC ACT CAG
E134N_M230A_long	CTG CTC GAG TGC GGC CGC AAG CTT AGC ATT TGA ATC TCC CGG
Y54D_N275A_long	CTG CTC GAG TGC GGC CGC AAG CTT CAA TCA GAT ACC CAT ATA
N63Y_long	CTG CTC GAG TGC GGC CGC AAG CTT TGT TTC AGG CGG AGT GGT
N63I_long	CTG CTC GAG TGC GGC CGC AAG CTT ACT ACC TGA TTG ACC TTC
Y54D_long	CTG CTC GAG TGC GGC CGC AAG CTT GAT GAA CTG AAA GTA GCG
D56G,E134N,G243E_short	CAA GTC CAA CTG GTA CAT
D56G,E134N,G243E_long	CTG CTC GAG TGC GGC CGC AAG CTT CAA GTC CAA CTG GTA CAT
Y54G,D56G,M230S,M368P_short	CTA TTG CTG CAT GTA CCT
Y54G,D56G,M230S,M368P_long	CTG CTC GAG TGC GGC CGC AAG CTT CTA TTG CTG CAT GTA CCT
D56G,T157A_short	CTC TGA GAC AAC CAC ACG
D56G,T157A_long	CTG CTC GAG TGC GGC CGC AAG CTT CTC TGA GAC AAC CAC ACG

### Sheet: QC primers
Name	Sequence
Drad_Y54D_For	CGC CGA CAT GGA CCC CGG CAA CTT TGC G
Drad_Y54D_Rev	CCA TGT CGG CGA TAG ACG CGA TGA CCG CC
Drad_E134N_For	CTC GCC AAC TTT CTG GGG GCC GCC CTC GCC
Drad_E134N_Rev	CAG AAA GTT GGC GAG GTC GGT CGC CAT CGC CAC G
Drad_N275A_For	CTG ATC GGC ATG AGC ATG CTC GCC GTC
Drad_N275A_Rev	CTC ATG CCG ATC AGG CCC GCC AGC CCC
Drad_E124I_For	CAG GCC ATC CTC GTG GCG ATG GCG ACC
Drad_E124I_Rev	ACG AGG ATG GCC TGA ATC CAG TAA AAC CAC ACC AGG
Drad_L381N_For	GTC ATT AAC TGT TTC GGG GTG CCC TTC GC
Drad_L381N_Rev	GAA ACA GTT AAT GAC CTG CGA CAA GAT CAG

### Sheet: Cloning reporter plasmid
Name	Sequence
pSB1-mEmerald G1	CTTATGCGACTCCTGCATTAGGACTCAATAAGTTATGAATTTAGCCAAAG
pSB1-mEmerald G2	CAGGACATTGTCATGAATATGAATTCATGGTGAGCAAGGGCG
pSB1-mEmerald G3	CGCCCTTGCTCACCATGAATTCATATTCATGACAATGTCCTG
pSB1-mEmerald G4	CTTTACCAGACTCGAGGGTACCTTACTTGTACAGCTCGTCCATG
pSB_Pro_For	CACCCTGAATTGACTCTC
pSB_Ins_For	GCTATGCCTGCATGAACGC
pSB_Pro_mEmerald_Rev	GTAGGTGGCATCGCCCTCG
pSB1-mEmerald G5	CTTTACCAGACTCGAGGGTACCATATTCATGACAATGTCCTGACG

### Sheet: pSB1 plasmid
pSB1-mEmerald
ACTCAATAAGTTATGAATTTAGCCAAAGCTATGTTTAGTGTATTTTTAATAATCAGACATAGCTTAGGCTATATTACCTCTTCCCTTATTTGTTATTTATTTTAACGTTTCATTGATATATAAATCCAAATGAAAATCGTTATCAATAAAGCAATGAAATAATATATTCCAACAGTTGTTTTATATTCTCAAAATATGTTAAGGTTGCGCCCTCATTTGGGGAGTAGCCGATTTCCAGATTCCGGAAATGTACGTGTCAACATACTCGTTGCAAAACGTGGCACGTACGGACTGAATACTTTCAGTCAGGCGAGACCATATGCACATCAATCGCTATGCCTGCATGAACGCGAAAACCATCACGGCTTGTTGTTCATGTATGCATGTTTGCTGGGGGCG…
pSB1-EV
ACTCAATAAGTTATGAATTTAGCCAAAGCTATGTTTAGTGTATTTTTAATAATCAGACATAGCTTAGGCTATATTACCTCTTCCCTTATTTGTTATTTATTTTAACGTTTCATTGATATATAAATCCAAATGAAAATCGTTATCAATAAAGCAATGAAATAATATATTCCAACAGTTGTTTTATATTCTCAAAATATGTTAAGGTTGCGCCCTCATTTGGGGAGTAGCCGATTTCCAGATTCCGGAAATGTACGTGTCAACATACTCGTTGCAAAACGTGGCACGTACGGACTGAATACTTTCAGTCAGGCGAGACCATATGCACATCAATCGCTATGCCTGCATGAACGCGAAAACCATCACGGCTTGTTGTTCATGTATGCATGTTTGCTGGGGGCG…
